# LIFR recruits HGF-producing neutrophils to promote liver injury repair and regeneration

**DOI:** 10.1101/2023.03.18.533289

**Authors:** Yalan Deng, Zilong Zhao, Marisela Sheldon, Yang Zhao, Hongqi Teng, Consuelo Martinez, Jie Zhang, Chunru Lin, Yutong Sun, Fan Yao, Hao Zhu, Li Ma

## Abstract

The molecular links between tissue repair and tumorigenesis remain elusive. Here, we report that loss of the liver tumor suppressor *Lifr* in mouse hepatocytes impairs the recruitment and activity of reparative neutrophils, resulting in the inhibition of liver regeneration after partial hepatectomy or toxic injuries. On the other hand, overexpression of LIFR promotes liver repair and regeneration after injury. Interestingly, LIFR deficiency or overexpression does not affect hepatocyte proliferation *ex vivo* or *in vitro*. In response to physical or chemical damage to the liver, LIFR from hepatocytes promotes the secretion of the neutrophil chemoattractant CXCL1 (which binds CXCR2 to recruit neutrophils) and cholesterol in a STAT3-dependent manner. Cholesterol, in turn, acts on the recruited neutrophils to secrete hepatocyte growth factor (HGF) to accelerate hepatocyte proliferation and regeneration. Altogether, our findings reveal a LIFR-STAT3- CXCL1-CXCR2 axis and a LIFR-STAT3-cholesterol-HGF axis that mediate hepatic damage-induced crosstalk between hepatocytes and neutrophils to repair and regenerate the liver.
