## Supplementary material for "LIFR recruits HGF-producing neutrophils to promote liver injury repair and regeneration": Table S1

### Sheet: Table S1
Supplementary Table 1. Normalized Z-scores of lipids in plasma samples collected from control and Lifr conditional knockout mice at 72 hours after partial hepatectomy
Label	Common name	Control_BU5	Control_BU14	Control_BU15	KO_BU6	KO_BU7	KO_BU13
AcCa(16:0)_1	Acylcarnitine	0.844036	0.79325	0.589455	-1.00592	0.271016	-1.49184
AcCa(2:0)_1	Acylcarnitine	0.929834	0.730694	-0.417097	0.655612	-0.176698	-1.72235
AcCa(3:0)_1	Acylcarnitine	1.83071	-1.13599	0.148177	-0.221615	-0.527413	-0.0938675
AcCa(3:0)_2	Acylcarnitine	1.18224	0.530732	0.343218	-1.40765	-1.03527	0.386731
AcCa(4:0)_1	Acylcarnitine	0.368073	0.494165	0.378276	-0.909241	-1.50646	1.17519
Cer(d18:1_23:0)_1	Ceramide	0.778887	0.680456	0.424788	-1.93561	0.0571158	-0.00563986
Ch()_1	Cholesterol	0.273625	0.767019	0.902165	0.216875	-0.323615	-1.83607
Ch()_2	Cholesterol	0.314648	0.811559	0.57868	0.644595	-1.77971	-0.569776
Ch()_4	Cholesterol	0.469245	0.688175	0.600136	-0.0586642	0.268477	-1.96737
Ch()_5	Cholesterol	0.324806	1.05167	0.742405	-1.56914	0.283714	-0.833456
Ch()_6	Cholesterol	1.27676	-0.265621	0.891505	-0.401169	0.0291406	-1.53061
ChE(16:0)_1	Cholesterol Ester	-0.925665	1.62037	-0.64152	0.31763	0.498822	-0.869641
ChE(16:1)_1	Cholesterol Ester	-0.0393057	1.31347	0.880093	-1.51108	-0.386786	-0.256389
ChE(18:1):(s)_1	Cholesterol Ester	1.01922	0.669773	0.658768	-1.6862	-0.239908	-0.421654
ChE(18:1)_1	Cholesterol Ester	0.350477	1.51086	0.609991	-1.08333	-0.900761	-0.487244
ChE(18:1)_2	Cholesterol Ester	-0.146776	0.701765	1.17175	0.15383	-0.127564	-1.75301
ChE(18:1)_3	Cholesterol Ester	0.350067	0.953276	0.601554	-0.34714	0.287199	-1.84496
ChE(18:3)_1	Cholesterol Ester	0.481384	0.766687	0.83412	-0.118869	-0.103235	-1.86009
ChE(18:4)_1	Cholesterol Ester	0.118584	1.2418	1.11801	-1.11516	-0.784425	-0.578807
ChE(20:1)_1	Cholesterol Ester	0.82814	1.08266	-1.46296	0.159652	0.32545	-0.932939
ChE(20:3)_1	Cholesterol Ester	1.26888	0.798025	0.358134	-0.438045	-0.514498	-1.4725
ChE(20:3)_2	Cholesterol Ester	-0.775341	0.1327	0.645134	-0.128513	-1.34066	1.46668
ChE(20:5)_2	Cholesterol Ester	1.16766	0.844034	-0.602013	-0.048644	0.22314	-1.58417
ChE(22:5)_1	Cholesterol Ester	0.512862	0.706118	0.959689	0.28857	-0.925026	-1.54221
ChE(22:6)_1	Cholesterol Ester	0.281846	0.667782	0.810197	0.273135	-0.100744	-1.93222
ChE(24:5)_1	Cholesterol Ester	0.41417	0.915371	0.836953	0.0104525	-0.410089	-1.76686
ChE(25:6)_1	Cholesterol Ester	0.345117	0.454377	1.18286	0.420926	-0.877449	-1.52583
DG(10:0_10:0)_1	Diacylglycerol	-0.995015	0.934578	1.02409	0.673914	-1.2014	-0.436167
DG(15:0_18:1):(s)_1	Diacylglycerol	1.18436	-1.08126	0.452158	0.507489	0.305726	-1.36847
DG(16:0_16:0)_1	Diacylglycerol	-0.992564	-0.784601	-0.185867	1.63039	-0.404284	0.736928
DG(16:0_18:0)_1	Diacylglycerol	-1.461	0.673034	0.497386	0.803959	0.576072	-1.08945
DG(16:0_20:0)_1	Diacylglycerol	-2.00928	0.621877	0.460632	0.121341	0.514093	0.291334
DG(17:0_18:0)_1	Diacylglycerol	-1.89715	0.568485	0.547067	0.605307	-0.357054	0.533351
DG(18:0_18:0)_1	Diacylglycerol	-0.2899	-0.370309	-0.528185	2.02791	-0.552148	-0.287365
DG(18:0_18:0)_2	Diacylglycerol	-1.97015	0.550291	0.489592	0.560256	0.496163	-0.126148
DG(18:0_18:0)_3	Diacylglycerol	0.320119	0.0576434	-1.95451	0.824688	0.140262	0.611799
DG(18:0_18:1)_1	Diacylglycerol	-2.03407	0.544952	0.390088	0.342784	0.448723	0.307522
DG(18:0_20:0)_1	Diacylglycerol	-1.90171	0.810437	0.653704	-0.109646	0.535915	0.0113025
DG(18:0_20:1)_1	Diacylglycerol	-1.77191	0.847442	0.730671	-0.0221351	0.648568	-0.432639
DG(18:1_18:2)_1	Diacylglycerol	-0.41711	0.219137	-0.783113	-1.2152	1.46974	0.726545
DG(18:2_20:5)_1	Diacylglycerol	-0.316202	-0.379325	-0.997999	0.366709	-0.50822	1.83504
DG(20:0_18:2)_1	Diacylglycerol	0.0153519	-0.18629	-0.60877	-1.39971	1.4505	0.728916
DG(3:0_18:0)_1	Diacylglycerol	-2.03438	0.382361	0.349429	0.567799	0.349689	0.385105
Hex1Cer(d18:1_16:0)_1	Hexocylceramide	1.0057	-1.70235	1.02596	-0.0956685	-0.0891848	-0.144468
Hex1Cer(d18:1_24:0)_1	Hexocylceramide	0.331868	1.84477	-0.307144	-0.295444	-0.969019	-0.605031
Hex1Cer(d18:1_24:1)_1	Hexocylceramide	-0.111605	-1.86824	0.1963	1.09766	0.439384	0.246497
LPC(16:0)_1	Lysophosphatidylcholine	-0.821136	0.527673	1.17746	-0.837603	0.96631	-1.0127
LPC(16:0)_3	Lysophosphatidylcholine	0.919176	0.0891381	0.402958	0.260165	0.286836	-1.95827
LPC(16:0)_4	Lysophosphatidylcholine	0.9339	-1.54939	0.214834	0.767134	-0.899277	0.532799
LPC(16:1)_1	Lysophosphatidylcholine	-0.0589193	0.0441772	-0.094678	-1.71251	0.467559	1.35437
LPC(18:0)_1	Lysophosphatidylcholine	0.74073	-0.452793	0.732343	0.760705	-1.76951	-0.0114725
LPC(18:0)_2	Lysophosphatidylcholine	0.74073	-0.452793	0.732343	0.760705	-1.76951	-0.0114725
LPC(18:0)_3	Lysophosphatidylcholine	1.13389	-0.609333	-0.589739	1.14447	-1.28226	0.202977
LPC(18:0)_4	Lysophosphatidylcholine	0.334216	1.83296	-0.869641	-0.696242	-0.531664	-0.0696332
LPC(18:1):(s)_1	Lysophosphatidylcholine	0.79177	-0.464951	0.653919	0.482024	0.370237	-1.833
LPC(20:3)_1	Lysophosphatidylcholine	0.378378	0.60175	0.0335389	0.368093	-1.99539	0.613628
LPC(22:6)_1	Lysophosphatidylcholine	0.888603	-1.38756	1.20838	-0.868078	-0.0920304	0.250682
LPE(16:0)_1	Lysophosphatidylethanolamine	0.488087	-1.92291	-0.0439455	0.821644	0.621171	0.035957
LPE(18:0)_1	Lysophosphatidylethanolamine	0.788106	0.542171	0.811697	0.410316	-1.29398	-1.25831
LPE(18:1):(s)_1	Lysophosphatidylethanolamine	0.245531	0.0547725	1.02527	0.502836	-1.90445	0.0760392
LPE(18:1):(s)_2	Lysophosphatidylethanolamine	1.49301	-0.378064	-1.07194	0.976254	-0.566172	-0.453089
LPE(18:1)_1	Lysophosphatidylethanolamine	0.0369796	-0.00646988	-1.01585	-1.22922	1.14925	1.06531
LPE(18:2)_1	Lysophosphatidylethanolamine	1.0157	0.386436	-1.29184	0.494379	0.625822	-1.2305
LPE(20:4)_1	Lysophosphatidylethanolamine	-0.681717	1.20913	-0.411766	-0.742094	1.35168	-0.725236
MG(18:0)_1	Monacylglycerol	0.282535	0.871969	0.643694	-0.501581	-1.80011	0.503497
PC(15:0_18:1):(s)_2	Phosphatidylcholine	1.02965	-1.09162	-0.0661808	-0.346654	1.35787	-0.883067
PC(16:0_16:0)_2	Phosphatidylcholine	0.30165	-0.986169	-0.763956	1.62248	0.506833	-0.680835
PC(16:0_16:1)_1	Phosphatidylcholine	0.117895	0.657804	0.777551	-1.93949	0.430397	-0.0441569
PC(16:0_16:1)_2	Phosphatidylcholine	-0.199429	0.535084	0.95189	-1.89245	0.26068	0.344228
PC(16:0_18:1)_1	Phosphatidylcholine	0.0881442	-0.255412	0.556558	-0.636473	-1.32237	1.56955
PC(16:0_18:1)_2	Phosphatidylcholine	0.0811399	-0.266809	0.555544	-0.652744	-1.29862	1.58149
PC(16:0_18:1)_3	Phosphatidylcholine	0.0274691	-1.85875	0.785042	-0.230118	0.46425	0.812107
PC(16:0_18:1)_4	Phosphatidylcholine	0.160202	1.23357	-0.351843	-1.70047	0.66123	-0.00268629
PC(16:0_18:1)_5	Phosphatidylcholine	1.12466	-1.53279	0.959498	-0.676193	0.0592665	0.0655628
PC(16:0_18:2)_2	Phosphatidylcholine	0.452729	0.486246	0.786195	0.276411	-0.036183	-1.9654
PC(16:0_18:3)_2	Phosphatidylcholine	-0.768803	-0.20187	0.0376347	-0.540524	-0.485698	1.95926
PC(16:0_20:3)_1	Phosphatidylcholine	-0.141688	0.866547	0.34449	-1.68529	-0.427025	1.04297
PC(16:0_20:3)_2	Phosphatidylcholine	-0.141688	0.866547	0.34449	-1.68529	-0.427025	1.04297
PC(16:0_20:4)_1	Phosphatidylcholine	-1.01623	0.348311	0.855823	-1.49182	0.789619	0.514296
PC(16:0_20:4)_2	Phosphatidylcholine	0.505181	0.613017	-1.16364	-1.39998	0.794742	0.65068
PC(16:0_20:4)_3	Phosphatidylcholine	-0.36516	-0.732658	-1.41349	1.16715	0.854127	0.490039
PC(16:0_22:5)_1	Phosphatidylcholine	-1.96942	-0.0395239	0.34616	0.576113	0.740397	0.346272
PC(16:0_22:6)_1	Phosphatidylcholine	-0.70127	0.780624	1.42373	-0.0760162	-0.0624572	-1.36461
PC(16:0_22:6)_2	Phosphatidylcholine	0.539358	0.514948	0.744181	-1.91696	0.382002	-0.263528
PC(16:0_22:6)_3	Phosphatidylcholine	-1.68484	0.16056	1.15248	-0.484716	0.107674	0.748849
PC(16:0_22:6)_4	Phosphatidylcholine	-1.45705	0.335897	1.29962	-0.897466	0.284513	0.43449
PC(16:0_26:5)_1	Phosphatidylcholine	1.79573	-0.655266	-0.918447	-0.638256	0.143214	0.273022
PC(16:1_18:2)_1	Phosphatidylcholine	-0.627406	-0.176821	0.124705	-1.41952	0.636301	1.46274
PC(16:1_22:6)_1	Phosphatidylcholine	0.295605	-0.390741	0.528932	-1.75443	0.14547	1.17516
PC(16:1_22:6)_2	Phosphatidylcholine	-0.554973	-1.74997	0.480297	0.873409	0.778635	0.172606
PC(17:0_18:2)_1	Phosphatidylcholine	-0.525909	0.612863	0.412088	-1.54355	1.31281	-0.268298
PC(17:0_20:4)_2	Phosphatidylcholine	0.602765	0.818147	-0.578111	1.07717	-0.398883	-1.52109
PC(17:0_22:6)_1	Phosphatidylcholine	-1.47148	0.822329	1.1234	0.549028	-0.70076	-0.322514
PC(18:0_18:0)_1	Phosphatidylcholine	0.761999	0.47931	0.433602	0.826097	-1.56006	-0.940944
PC(18:0_18:1)_2	Phosphatidylcholine	0.838906	-1.57727	0.832569	-0.685597	0.780648	-0.189252
PC(18:0_18:1)_3	Phosphatidylcholine	0.817945	0.379784	0.61494	-0.118059	-1.9333	0.238694
PC(18:0_18:2)_2	Phosphatidylcholine	-1.11302	0.229936	-0.113753	1.82819	-0.354383	-0.476975
PC(18:0_18:2)_3	Phosphatidylcholine	0.406684	0.149385	0.84994	0.166696	-1.97492	0.40222
PC(18:0_18:2)_4	Phosphatidylcholine	-0.659096	-1.11331	1.05816	-0.919964	0.928364	0.705848
PC(18:0_20:1)_1	Phosphatidylcholine	0.134633	-0.544843	-0.373354	-1.09052	0.0425293	1.83155
PC(18:0_20:2)_1	Phosphatidylcholine	-1.71505	-0.314304	1.18194	-0.155827	0.634459	0.368783
PC(18:0_20:3)_2	Phosphatidylcholine	1.29048	1.01757	-0.793742	-1.13446	0.203798	-0.583643
PC(18:0_20:4)_3	Phosphatidylcholine	0.922986	0.666902	1.08376	-0.906841	-0.613565	-1.15325
PC(18:0_20:4)_4	Phosphatidylcholine	0.214246	0.033863	0.897832	0.709628	-1.90802	0.0524478
PC(18:0_20:4)_5	Phosphatidylcholine	1.38998	-0.775946	1.01092	-1.14352	-0.139807	-0.341633
PC(18:0_20:5)_1	Phosphatidylcholine	1.2283	1.22896	-1.0305	-0.375054	-0.861495	-0.190201
PC(18:0_20:5)_2	Phosphatidylcholine	-0.252429	1.71622	-0.710073	0.115424	0.305576	-1.17472
PC(18:0_22:4)_1	Phosphatidylcholine	1.23302	0.714762	0.22641	-1.61577	-0.00454395	-0.55388
PC(18:0_22:4)_2	Phosphatidylcholine	1.23302	0.714762	0.22641	-1.61577	-0.00454395	-0.55388
PC(18:0_22:5)_3	Phosphatidylcholine	0.513179	0.524578	0.559375	0.210601	-2.01523	0.207498
PC(18:0_22:6)_1	Phosphatidylcholine	1.67857	0.0343228	0.0418182	-0.504383	0.130952	-1.38128
PC(18:0_22:6)_2	Phosphatidylcholine	1.07429	0.827449	0.612326	-0.371465	-0.651212	-1.49138
PC(18:0_22:6)_3	Phosphatidylcholine	0.889987	0.717632	1.06247	-0.672629	-0.757146	-1.24032
PC(18:0_22:6)_4	Phosphatidylcholine	1.37087	0.810364	0.0196362	-0.418405	-0.299621	-1.48284
PC(18:0_22:6)_5	Phosphatidylcholine	0.364945	1.41909	0.357617	-0.834082	0.112562	-1.42013
PC(18:0_24:8)_1	Phosphatidylcholine	1.29239	1.05997	-0.26725	-1.19653	-0.836918	-0.051659
PC(18:1_18:1)_2	Phosphatidylcholine	-0.912831	1.10534	0.689852	-1.02238	-0.770821	0.910846
PC(18:1_20:1)_1	Phosphatidylcholine	-1.96764	0.344842	0.36084	-0.031765	0.502939	0.790779
PC(18:1_20:4)_1	Phosphatidylcholine	-1.66716	-0.493341	0.781292	1.15687	0.0682398	0.154099
PC(18:1_22:3)_3	Phosphatidylcholine	1.47049	0.795634	-0.600891	-0.855838	-1.03061	0.221209
PC(18:1_22:6)_1	Phosphatidylcholine	-1.51376	-1.02708	0.507039	0.718099	0.570221	0.745477
PC(18:1_24:8)_1	Phosphatidylcholine	0.832909	0.479809	0.963515	-1.69032	-0.0491704	-0.536743
PC(18:2_18:2)_1	Phosphatidylcholine	-0.952452	-1.08073	-0.492359	0.87612	1.35129	0.298131
PC(18:2_20:4)_1	Phosphatidylcholine	0.197853	-0.0269385	0.549281	-1.88196	1.05089	0.110873
PC(18:2_20:5)_1	Phosphatidylcholine	-1.0736	-1.37331	0.0726333	0.653549	1.01616	0.704565
PC(18:2_20:5)_2	Phosphatidylcholine	-1.08535	-1.00186	0.527664	1.26248	0.820052	-0.522987
PC(18:2_20:5)_3	Phosphatidylcholine	0.603452	-0.289322	1.28458	0.44237	-0.462286	-1.57879
PC(18:2_22:3)_1	Phosphatidylcholine	1.33075	1.12269	-0.933344	-0.838787	-0.625145	-0.0561699
PC(18:2_22:6)_1	Phosphatidylcholine	-0.132919	0.0912209	0.429861	1.03965	0.445623	-1.87344
PC(18:2_22:6)_2	Phosphatidylcholine	-0.277948	0.195058	0.397811	1.0107	0.525943	-1.85157
PC(18:2_22:6)_3	Phosphatidylcholine	0.569455	-1.43686	0.371354	0.749982	0.842194	-1.09612
PC(18:2_22:6)_4	Phosphatidylcholine	0.962382	0.756795	0.339332	-1.73085	-0.573954	0.246298
PC(18:2_22:7)_1	Phosphatidylcholine	0.518605	-0.0871867	1.10763	0.192292	0.124498	-1.85584
PC(18:2_22:7)_2	Phosphatidylcholine	0.518605	-0.0871867	1.10763	0.192292	0.124498	-1.85584
PC(18:2_22:7)_3	Phosphatidylcholine	-0.428928	-1.47793	0.216786	0.931596	1.22459	-0.466116
PC(18:2_23:7)_1	Phosphatidylcholine	1.31867	0.495517	0.497807	-0.386521	-0.344411	-1.58106
PC(18:2_24:7)_1	Phosphatidylcholine	0.71968	-1.78368	0.234894	1.06366	0.0906879	-0.325238
PC(18:3_26:8)_1	Phosphatidylcholine	-0.0215391	-0.938082	1.12879	1.1215	-0.0310488	-1.25962
PC(19:0_18:2)_1	Phosphatidylcholine	0.508282	1.15812	-0.15879	0.177998	-1.82333	0.137725
PC(19:0_18:2)_2	Phosphatidylcholine	0.721321	-1.2456	0.629929	0.725736	-1.32648	0.495096
PC(19:0_18:2)_3	Phosphatidylcholine	1.07617	-0.0710538	-0.54018	-0.407381	1.27072	-1.32828
PC(19:0_20:3)_1	Phosphatidylcholine	1.26741	-0.0316626	0.202276	-1.04022	-1.24546	0.847653
PC(19:0_20:4)_1	Phosphatidylcholine	-0.866888	0.962779	0.253152	-0.906913	1.3465	-0.788627
PC(19:0_20:4)_2	Phosphatidylcholine	0.626548	-0.568893	0.659525	0.926777	0.0831772	-1.72713
PC(19:0_22:5)_1	Phosphatidylcholine	0.510517	-0.983081	0.703785	-1.31722	-0.147237	1.23323
PC(19:0_22:6)_1	Phosphatidylcholine	1.18688	1.26917	-0.855925	-0.0799821	-0.552595	-0.967549
PC(20:0_18:2)_1	Phosphatidylcholine	-1.13307	0.305897	0.451609	-1.37382	0.898058	0.851321
PC(20:0_18:2)_2	Phosphatidylcholine	-0.804181	0.138067	0.175188	1.06934	-1.51248	0.934062
PC(20:0_20:4)_2	Phosphatidylcholine	0.272808	1.76214	0.154029	-0.886416	-0.36609	-0.936467
PC(20:0_22:6)_1	Phosphatidylcholine	1.30392	0.152967	0.0188745	-1.74134	-0.190089	0.455663
PC(20:0_22:6)_2	Phosphatidylcholine	1.00986	0.921484	-0.140032	-1.71511	-0.327017	0.250816
PC(20:1_18:2)_1	Phosphatidylcholine	0.372834	0.25793	0.275652	-2.01559	0.697335	0.411838
PC(20:1_22:6)_1	Phosphatidylcholine	0.878968	1.12802	0.360963	-0.691633	-0.152119	-1.5242
PC(20:3_20:4)_1	Phosphatidylcholine	0.721089	1.46685	-0.767243	-0.319383	0.167415	-1.26873
PC(20:3_20:4)_2	Phosphatidylcholine	0.721089	1.46685	-0.767243	-0.319383	0.167415	-1.26873
PC(20:3_20:5)_1	Phosphatidylcholine	1.42122	0.910002	0.0860121	-0.935212	-0.447906	-1.03411
PC(20:3_22:5)_1	Phosphatidylcholine	1.25594	0.613512	-0.241067	-1.60163	-0.473011	0.446254
PC(20:4_20:3)_1	Phosphatidylcholine	-0.539387	-0.276683	1.90209	0.243884	-0.853078	-0.476822
PC(20:4_20:5)_1	Phosphatidylcholine	0.283543	1.67427	-0.989047	-0.958779	-0.335822	0.325833
PC(20:4_20:5)_2	Phosphatidylcholine	1.21464	1.11028	-1.25546	0.0191192	-0.792144	-0.296437
PC(20:4_22:4)_1	Phosphatidylcholine	1.41652	0.038943	0.628253	-1.27322	0.163827	-0.974325
PC(20:4_22:6)_1	Phosphatidylcholine	-0.171714	-0.127263	0.914841	1.06366	0.0478247	-1.72735
PC(20:5_20:0)_1	Phosphatidylcholine	0.854905	0.568929	-0.287101	0.335523	-1.89083	0.418576
PC(22:6_18:1)_1	Phosphatidylcholine	0.476459	0.841932	1.13362	-0.206418	-1.45075	-0.794843
PC(22:6_18:3)_1	Phosphatidylcholine	0.496281	0.312972	1.38386	-0.0563072	-0.591672	-1.54513
PC(22:6_19:0)_1	Phosphatidylcholine	1.15819	1.23474	-0.741805	-0.0201052	-0.45968	-1.17134
PC(22:6_22:6)_1	Phosphatidylcholine	-0.08218	-0.310598	0.297907	1.10836	0.731401	-1.74489
PC(24:0_18:2)_1	Phosphatidylcholine	1.96248	0.0404191	-0.504845	-0.191019	-0.626229	-0.68081
PC(24:0_18:2)_2	Phosphatidylcholine	1.8829	-0.814589	-0.757294	-0.285012	-0.273821	0.247812
PC(24:0_20:5)_1	Phosphatidylcholine	1.98643	-0.170755	-0.835709	-0.282859	-0.390619	-0.306489
PC(25:8_15:0)_1	Phosphatidylcholine	0.95034	0.662585	0.593885	-0.00971272	-0.430931	-1.76617
PC(28:5_14:1)_1	Phosphatidylcholine	1.22374	0.706317	-1.49499	-0.00137827	-0.797587	0.363896
PC(36:2)_1	Phosphatidylcholine	0.337338	-1.18596	1.29753	0.42794	0.345331	-1.22218
PC(36:4)_1	Phosphatidylcholine	-0.905729	-1.1534	0.688045	-0.622743	1.01191	0.98191
PC(38:6)_1	Phosphatidylcholine	0.20824	0.728658	0.381554	0.325145	0.366412	-2.01001
PC(40:8)_1	Phosphatidylcholine	-0.741372	-0.569112	1.04848	1.33336	0.0454478	-1.1168
PC(O-16:0_22:5)_1	Phosphatidylcholine	0.302476	0.498682	0.973906	0.641731	-1.64375	-0.773047
PC(O-18:1_20:4)_1	Phosphatidylcholine	0.871521	1.02518	-0.671016	0.750075	-0.652631	-1.32313
PC(O-18:1_20:4)_2	Phosphatidylcholine	0.668718	0.569604	-1.64752	-0.846316	0.558275	0.697235
PC(O-18:1_22:5)_1	Phosphatidylcholine	1.19079	-1.18345	-0.98359	1.09149	0.0319024	-0.147148
PC(O-18:1_22:6)_1	Phosphatidylcholine	0.0939207	0.607565	0.710686	0.38931	-1.98304	0.181557
PC(O-18:2_20:4)_1	Phosphatidylcholine	0.277024	-0.444614	0.217988	0.914627	0.816695	-1.78172
PC(O-18:2_22:5)_1	Phosphatidylcholine	0.793801	0.265516	-1.88998	0.764578	0.29819	-0.232109
PC(O-18:4_20:3)_1	Phosphatidylcholine	0.346271	0.430528	1.18769	0.136045	-0.322415	-1.77811
PC(O-19:2_22:6)_1	Phosphatidylcholine	1.59727	0.667506	-1.15399	-0.75455	-0.317203	-0.0390327
PC(O-20:0_18:2)_1	Phosphatidylcholine	-0.960665	0.766699	1.20301	0.267624	-1.39844	0.121771
PC(O-20:0_18:2)_2	Phosphatidylcholine	-0.960665	0.766699	1.20301	0.267624	-1.39844	0.121771
PC(O-20:3_22:4)_1	Phosphatidylcholine	1.13466	0.910867	-1.11646	-1.25755	0.141519	0.186956
PC(O-20:5_22:5)_1	Phosphatidylcholine	1.40572	0.541701	0.441793	-0.392545	-0.557955	-1.43872
PC(O-20:6_23:7)_1	Phosphatidylcholine	0.743417	1.60402	-0.442917	-0.0905063	-0.795707	-1.0183
PC(O-22:1_22:6)_1	Phosphatidylcholine	1.71108	0.607897	-0.206628	-0.395929	-0.735418	-0.981003
PC(P-22:7_21:5)_1	Phosphatidylcholine	1.43595	1.06934	-0.621363	-0.351557	-1.00154	-0.530832
PC(P-22:7_22:0)_1	Phosphatidylcholine	0.493017	1.42573	-1.29849	0.526193	-0.345084	-0.80137
PC(P-22:7_24:0)_1	Phosphatidylcholine	1.76359	0.367252	-0.424901	0.0376964	-0.709384	-1.03425
PE(15:0_18:1):(s)_1	Phosphatidylethanolamine	1.03821	-0.949701	0.969436	-0.381839	-1.26164	0.585536
PE(16:0_18:2)_1	Phosphatidylethanolamine	0.381219	-1.65264	0.381063	0.392051	-0.672898	1.17121
PE(16:0_20:4)_1	Phosphatidylethanolamine	-1.36464	1.33735	0.893581	-0.663361	0.110825	-0.313751
PE(18:0_18:1)_1	Phosphatidylethanolamine	-0.373771	-0.761049	1.20232	-0.443913	-0.944848	1.32126
PE(18:0_18:2)_1	Phosphatidylethanolamine	0.259787	-0.222164	-1.68795	0.854073	-0.304562	1.10081
PE(18:0_20:4)_1	Phosphatidylethanolamine	0.760985	0.773991	-1.02166	-1.11191	1.12469	-0.526099
PE(18:1_18:2)_1	Phosphatidylethanolamine	-1.39964	-0.656992	-0.472864	0.849809	0.484233	1.19545
PE(18:1_20:4)_1	Phosphatidylethanolamine	0.953156	1.06803	-1.2314	-1.15975	0.287442	0.0825182
PE(18:1_22:6)_1	Phosphatidylethanolamine	0.458431	0.616643	-0.319595	0.110466	0.967085	-1.83303
PE(18:2_18:2)_1	Phosphatidylethanolamine	-0.353103	-1.46744	-0.247203	-0.150903	0.811972	1.40668
PE(O-16:0_22:6)_1	Phosphatidylethanolamine	-1.684	0.380555	0.54371	-0.281229	-0.222083	1.26305
PE(O-16:1_22:6)_1	Phosphatidylethanolamine	0.354922	-1.02422	1.26846	-0.85568	0.98	-0.723485
PE(O-18:0_20:4)_1	Phosphatidylethanolamine	0.468318	0.626157	-1.90151	0.31198	0.773351	-0.278291
PE(O-18:1_20:4)_1	Phosphatidylethanolamine	0.405094	-1.02904	0.31337	0.84383	0.921765	-1.45502
PE(O-18:1_22:6)_1	Phosphatidylethanolamine	0.820864	0.31042	-1.5744	0.979474	-0.837333	0.300976
PE(O-20:0_20:4)_1	Phosphatidylethanolamine	0.171106	0.593524	-1.53964	0.783265	0.899871	-0.908129
PE(O-20:1_22:6)_1	Phosphatidylethanolamine	0.400002	0.253957	-1.61041	0.861122	0.895015	-0.799682
PE(O-20:2_20:4)_1	Phosphatidylethanolamine	-0.630452	0.0631141	-1.50177	1.18821	0.961698	-0.0807928
PE(O-22:1_22:6)_1	Phosphatidylethanolamine	1.68769	0.71997	-0.306712	-0.533475	-0.669338	-0.898139
PE(O-22:2_20:4)_1	Phosphatidylethanolamine	0.306414	-0.867464	0.903739	-1.30699	1.24494	-0.280637
PE(O-24:2_20:4)_1	Phosphatidylethanolamine	0.743829	0.848394	-1.72507	0.376766	0.416268	-0.660186
PE(O-24:2_22:6)_1	Phosphatidylethanolamine	1.12207	0.16751	0.537594	0.211146	-1.82599	-0.21233
PE(O-26:7_18:0)_1	Phosphatidylethanolamine	0.68122	1.42906	-0.624161	0.210606	-0.291433	-1.4053
PE(P-16:0_20:4)_1	Phosphatidylethanolamine	-2.03882	0.444126	0.334613	0.364558	0.454974	0.440551
PE(P-18:0_18:2)_1	Phosphatidylethanolamine	0.0239577	-0.035757	1.26975	0.955029	-1.2187	-0.994272
PE(P-18:0_20:4)_1	Phosphatidylethanolamine	0.757942	-0.372825	1.49117	0.142689	-1.0567	-0.962272
PE(P-18:0_22:6)_1	Phosphatidylethanolamine	0.676506	-1.48835	0.230489	0.980178	-0.984827	0.586002
PE(P-20:0_18:2)_1	Phosphatidylethanolamine	-1.53268	0.292285	1.05289	0.934647	-0.76358	0.0164293
PE(P-20:1_20:4)_1	Phosphatidylethanolamine	-0.681957	-0.517976	-1.19529	1.24964	1.12963	0.0159576
PE(P-20:3_20:4)_1	Phosphatidylethanolamine	-0.665932	0.124227	-1.00359	1.27189	-0.832528	1.10594
PE(P-20:3_22:6)_1	Phosphatidylethanolamine	-0.486986	-0.537988	1.31301	-0.797189	-0.741489	1.25064
PE(P-22:0_22:6)_1	Phosphatidylethanolamine	1.71264	0.682972	-0.320026	-0.503445	-0.720086	-0.852058
PE(P-22:1_22:6)_1	Phosphatidylethanolamine	1.43624	0.605575	-0.432235	0.0568502	-1.53747	-0.128964
PE(P-22:3_22:6)_1	Phosphatidylethanolamine	1.59784	-0.455818	-0.472146	0.324652	-1.33877	0.344245
PE(P-24:1_22:6)_1	Phosphatidylethanolamine	1.81927	-0.140507	0.43111	-0.686504	-0.725442	-0.697927
PE(P-24:4_20:4)_1	Phosphatidylethanolamine	1.10646	1.05526	-1.53769	0.124822	-0.345173	-0.40368
PG(15:0_18:1):(s)_1	Phosphatidylglycerol	-0.66587	-1.51432	0.974769	1.1441	0.0656445	-0.00432463
PG(22:5_25:5)_1	Phosphatidylglycerol	1.24236	0.229258	-0.110349	-0.077105	0.489575	-1.77374
PI(15:0_18:1):(s)_1	Phosphatidylinositol	0.761905	0.431185	0.530527	-1.96079	0.317692	-0.0805153
PI(16:0_18:2)_1	Phosphatidylinositol	0.733801	0.441251	-1.10844	0.778615	-1.44113	0.595902
PI(16:0_20:3)_1	Phosphatidylinositol	0.136973	-0.0488491	-1.53416	-0.00511851	-0.161053	1.61221
PI(16:0_20:4)_1	Phosphatidylinositol	0.451493	-1.15225	0.983074	-0.483145	-0.95988	1.16071
PI(17:0_18:2)_1	Phosphatidylinositol	1.26668	0.826244	0.571553	-0.984233	-0.786129	-0.894118
PI(18:0_18:1)_1	Phosphatidylinositol	-0.247999	-0.809205	-1.06914	1.16866	-0.332414	1.2901
PI(18:0_18:2)_1	Phosphatidylinositol	0.730099	-0.0674894	-0.169888	1.31141	-1.63905	-0.165084
PI(18:0_18:2)_2	Phosphatidylinositol	1.22543	1.10849	0.0988316	-1.1956	-0.438197	-0.798956
PI(18:0_18:3)_1	Phosphatidylinositol	0.318625	1.00298	1.0467	-1.57153	-0.468282	-0.328496
PI(18:0_20:3)_2	Phosphatidylinositol	1.48288	0.408969	-0.211998	0.214119	-1.55913	-0.33484
PI(18:0_20:3)_3	Phosphatidylinositol	0.111727	-0.867031	0.595507	0.507497	-1.50861	1.16091
PI(18:0_20:4)_1	Phosphatidylinositol	0.975182	-0.76815	0.307273	0.539588	0.595116	-1.64901
PI(18:0_20:4)_2	Phosphatidylinositol	0.520702	0.713942	0.023483	-1.84226	0.86394	-0.279808
PI(18:1_18:2)_1	Phosphatidylinositol	-1.89205	0.351533	-0.30572	0.708697	0.732866	0.404674
PI(18:1_20:4)_1	Phosphatidylinositol	0.018848	0.118731	-1.92088	0.220561	0.895445	0.667298
PI(18:2_18:2)_1	Phosphatidylinositol	-0.404309	-0.953982	-0.76345	1.53716	0.928639	-0.344055
PI(19:0_18:2)_1	Phosphatidylinositol	-1.20987	0.191462	0.7118	-1.13924	1.29292	0.152929
PI(20:5_18:0)_1	Phosphatidylinositol	1.5533	0.843964	-0.491221	-0.12003	-0.782707	-1.00331
PI(22:5_18:0)_1	Phosphatidylinositol	1.3064	-0.431475	0.540756	0.532101	-0.410575	-1.53721
PI(22:6_16:0)_1	Phosphatidylinositol	0.623958	0.65351	-0.29825	1.21723	-1.41509	-0.781352
PI(22:6_16:0)_2	Phosphatidylinositol	0.898512	0.0439239	0.111087	-0.231427	-1.78708	0.964984
PI(22:7_16:0)_1	Phosphatidylinositol	1.30292	0.413935	0.472413	-1.59667	0.00614244	-0.59874
PI(22:7_18:0)_1	Phosphatidylinositol	1.38586	0.605503	0.541367	-1.01038	-1.10761	-0.414734
PI(22:7_18:0)_2	Phosphatidylinositol	1.22502	-0.298246	1.10693	-1.03978	-1.04922	0.0552887
PI(24:5_18:0)_1	Phosphatidylinositol	1.28923	-1.04351	-0.594985	-0.0748138	1.16058	-0.736501
PS(20:4_22:6)_1	Phosphatidylserine	0.176488	-1.35481	1.1836	-0.672108	1.06087	-0.394035
SM(d40:1)_1	Sphingomyolin	0.202725	-0.0390109	0.935409	0.800591	-1.85456	-0.0451508
SM(d40:1)_2	Sphingomyolin	-0.59276	1.44723	-0.871749	0.346722	0.735209	-1.06465
SM(d43:1)_1	Sphingomyolin	1.84015	-0.0928891	-1.01232	-0.606966	-0.38323	0.255253
TG(12:0_16:0_18:2)_1	Triacylglycerol	-0.322449	-1.37839	-0.712778	0.239967	0.90238	1.27127
TG(12:0_18:2_18:2)_1	Triacylglycerol	-0.23505	-1.44308	-0.680889	0.185873	1.04896	1.12419
TG(14:0_16:0_16:0)_1	Triacylglycerol	0.747714	-1.53581	-0.926326	0.225433	0.564527	0.92446
TG(14:0_16:0_18:0)_1	Triacylglycerol	1.64046	0.0566097	-1.19735	0.551792	-0.611498	-0.440016
TG(14:0_16:0_18:1)_1	Triacylglycerol	-0.197523	-1.34432	-0.735589	0.194853	0.590643	1.49194
TG(14:0_16:0_18:2)_1	Triacylglycerol	-0.343272	-1.55714	-0.447322	0.415929	0.635405	1.2964
TG(14:0_16:0_18:3)_1	Triacylglycerol	-0.540605	-1.29886	-0.714217	0.471866	0.79495	1.28686
TG(14:0_16:1_18:2)_1	Triacylglycerol	-0.462378	-0.80822	-0.929198	-0.125694	0.638424	1.68707
TG(14:0_18:2_18:2)_1	Triacylglycerol	-0.25444	-0.824532	-1.17935	-0.0418891	0.82048	1.47973
TG(14:0_18:2_22:6)_1	Triacylglycerol	0.367038	-0.566593	-1.35532	-0.28641	0.238676	1.60261
TG(15:2_18:2_20:5)_1	Triacylglycerol	1.26464	-1.69568	-0.47033	0.32569	0.415063	0.160619
TG(16:0_16:0_16:0)_1	Triacylglycerol	1.17134	-1.30689	-1.09902	0.0428371	0.606816	0.58491
TG(16:0_16:0_18:0)_1	Triacylglycerol	1.62955	-1.06501	-1.05914	0.130732	0.233075	0.130795
TG(16:0_16:0_18:0)_2	Triacylglycerol	0.0518611	-0.822699	-1.53147	0.454175	0.749456	1.09868
TG(16:0_16:0_18:1)_1	Triacylglycerol	0.320623	-1.28124	-1.01267	-0.0741012	0.769997	1.27739
TG(16:0_16:0_18:1)_2	Triacylglycerol	-1.86687	0.0601005	0.541692	-0.233024	0.605348	0.892753
TG(16:0_16:0_18:1)_3	Triacylglycerol	-0.678261	-1.30814	-0.598687	0.486713	0.923078	1.1753
TG(16:0_16:0_18:2)_1	Triacylglycerol	-1.40477	0.156711	1.44244	-0.572065	0.700146	-0.322466
TG(16:0_16:0_18:3)_1	Triacylglycerol	0.174479	-1.72236	-0.608375	0.504327	0.910087	0.741838
TG(16:0_16:0_22:6)_1	Triacylglycerol	-0.318602	-0.474188	-1.42847	-0.0514499	0.981676	1.29104
TG(16:0_16:1_18:1)_1	Triacylglycerol	-0.321526	-0.167666	-0.55835	-0.924685	0.0488663	1.92336
TG(16:0_16:1_18:1)_2	Triacylglycerol	0.0113042	-1.29943	-1.05994	0.34185	0.831989	1.17423
TG(16:0_16:1_18:2)_1	Triacylglycerol	-0.307149	-0.0216072	-0.730005	-1.10905	0.454391	1.71342
TG(16:0_16:1_18:3)_1	Triacylglycerol	-0.271385	-0.532463	-1.31543	-0.061354	0.574987	1.60565
TG(16:0_17:0_18:2)_1	Triacylglycerol	0.376855	-1.14464	-1.36787	0.405203	0.77782	0.952634
TG(16:0_17:1_18:1)_1	Triacylglycerol	-0.0690608	-0.55559	-1.14775	-0.378874	0.400482	1.7508
TG(16:0_18:0_16:1)_1	Triacylglycerol	0.621711	-1.39926	0.612595	0.752804	0.583793	-1.17165
TG(16:0_18:0_18:1)_1	Triacylglycerol	0.415277	0.146048	-0.125654	-1.8974	0.97783	0.483897
TG(16:0_18:0_18:1)_2	Triacylglycerol	0.971773	-1.25678	-1.22832	0.136847	0.662652	0.71383
TG(16:0_18:0_18:1)_3	Triacylglycerol	-0.721555	-0.271509	-1.4004	0.424316	1.38811	0.581038
TG(16:0_18:0_18:2)_1	Triacylglycerol	0.226139	-1.00075	-1.08792	-0.0653254	0.292662	1.6352
TG(16:0_18:0_18:3)_1	Triacylglycerol	-0.589924	-0.624989	-0.535708	-0.786219	1.53155	1.00529
TG(16:0_18:0_20:4)_1	Triacylglycerol	0.416737	-0.72825	-1.63531	0.19927	1.03972	0.707827
TG(16:0_18:0_22:6)_1	Triacylglycerol	0.574632	-0.197391	-1.88557	0.129427	0.92183	0.457076
TG(16:0_18:1_18:1)_1	Triacylglycerol	-0.157231	0.0801232	-0.644013	-0.780841	-0.435704	1.93767
TG(16:0_18:1_18:1)_3	Triacylglycerol	-0.434365	-1.47402	0.862777	-0.0540622	-0.252237	1.35191
TG(16:0_18:1_18:2)_3	Triacylglycerol	1.1111	-0.747309	-1.18891	-0.671212	0.413923	1.08241
TG(16:0_18:1_18:3)_1	Triacylglycerol	1.25213	0.842531	0.184893	-0.102728	-0.69579	-1.48103
TG(16:0_18:1_20:3)_1	Triacylglycerol	-0.333887	-1.65889	-0.420292	0.910265	0.784219	0.718588
TG(16:0_18:1_20:4)_1	Triacylglycerol	-0.266311	0.677758	-1.46969	-0.511703	0.146404	1.42354
TG(16:0_18:1_22:1)_1	Triacylglycerol	-0.505372	-0.210814	-1.65409	0.591991	1.01674	0.761538
TG(16:0_18:1_22:4)_1	Triacylglycerol	-0.276181	-0.421331	-1.46605	-0.0984268	1.01075	1.25124
TG(16:0_18:1_22:5)_1	Triacylglycerol	1.26238	-0.130437	-0.0329153	-1.77651	0.376333	0.301152
TG(16:0_18:1_24:1)_1	Triacylglycerol	0.58796	-1.15831	-1.24719	0.0904718	1.22239	0.504678
TG(16:0_18:1_24:5)_1	Triacylglycerol	0.0802483	-0.0981275	-1.84159	0.289976	0.412773	1.15672
TG(16:0_18:1_24:6)_1	Triacylglycerol	0.0118908	-0.35052	-0.804625	-0.653588	-0.147542	1.94438
TG(16:0_18:2_18:3):(s)_1	Triacylglycerol	0.720589	-1.83502	-0.317925	0.207655	0.281196	0.943502
TG(16:0_18:2_18:3)_1	Triacylglycerol	1.25022	-1.61977	-0.284688	-0.375394	0.339811	0.689823
TG(16:0_18:2_18:3)_2	Triacylglycerol	0.640199	-1.79314	-0.297975	-0.136271	0.730889	0.856297
TG(16:0_18:2_18:3)_3	Triacylglycerol	0.334019	-2.02285	0.181343	0.438562	0.532293	0.536628
TG(16:0_18:2_18:3)_4	Triacylglycerol	-0.0800077	-0.424486	-1.55849	-0.10784	1.17666	0.994166
TG(16:0_18:2_20:4)_1	Triacylglycerol	0.305129	-0.497859	-1.16051	-0.470907	0.0674672	1.75668
TG(16:0_18:3_22:6)_1	Triacylglycerol	0.671048	0.832283	-0.380425	0.34269	0.38989	-1.85549
TG(16:0_19:0_18:1)_1	Triacylglycerol	0.867326	-1.18994	-1.26094	0.198104	1.04117	0.344276
TG(16:0_19:0_18:2)_1	Triacylglycerol	0.112698	-0.494618	-1.1477	-0.558737	0.361309	1.72705
TG(16:0_20:0_18:1)_1	Triacylglycerol	-0.521556	-1.44776	-0.60495	0.795054	1.04944	0.729771
TG(16:0_20:0_18:1)_2	Triacylglycerol	1.06816	-1.13581	-1.34967	0.247766	0.553054	0.616507
TG(16:0_20:0_18:1)_3	Triacylglycerol	0.984159	-1.06642	-1.44649	0.407678	0.620845	0.500219
TG(16:0_20:0_18:2)_1	Triacylglycerol	0.697067	-1.12158	-1.34665	0.132226	1.02211	0.616833
TG(16:0_21:0_18:2)_1	Triacylglycerol	-0.0288153	-0.534673	-1.55078	0.0128718	1.27462	0.826776
TG(16:0_21:0_18:2)_2	Triacylglycerol	0.793147	-1.42631	-1.09739	0.546913	0.334263	0.84938
TG(16:0_22:0_18:1)_1	Triacylglycerol	1.15565	-1.20235	-1.15118	-0.0448653	0.865697	0.377048
TG(16:0_22:0_18:2)_1	Triacylglycerol	0.585009	-1.42623	-1.11814	0.777899	0.77826	0.403205
TG(16:0_22:1_18:2)_1	Triacylglycerol	-0.194109	-1.10568	-1.1764	0.602575	1.28144	0.59218
TG(16:0_23:0_18:2)_1	Triacylglycerol	0.920452	-1.1742	-1.23038	0.270207	1.0815	0.132427
TG(16:0_24:0_18:1)_1	Triacylglycerol	1.14237	-1.21659	-1.19228	0.020209	0.713574	0.532709
TG(16:0_24:0_18:2)_1	Triacylglycerol	1.02432	-1.41797	-1.03026	0.154905	0.477164	0.791837
TG(16:0_26:0_18:2)_1	Triacylglycerol	0.303928	-1.27586	-1.22277	0.471798	1.05874	0.66417
TG(16:1_16:1_18:3)_1	Triacylglycerol	-0.142877	-1.32583	-0.724935	0.0517145	0.62395	1.51798
TG(16:1_18:1_18:2)_1	Triacylglycerol	-0.594764	-0.734417	-0.869613	0.312097	0.0850233	1.80167
TG(16:1_18:1_18:2)_2	Triacylglycerol	0.000535304	0.238861	-1.6374	-0.401169	0.408457	1.39072
TG(16:1_18:1_18:3)_1	Triacylglycerol	0.680808	-1.8398	0.0817566	-0.269935	0.960512	0.386658
TG(16:1_18:2_18:2)_1	Triacylglycerol	0.340967	0.595159	-1.57785	-0.895434	0.600197	0.936957
TG(16:1_18:2_20:4)_1	Triacylglycerol	0.898541	-0.359769	-0.85903	-0.875291	-0.362552	1.5581
TG(16:1_18:2_20:5)_1	Triacylglycerol	0.0815264	0.721889	-0.953195	-1.11148	-0.244826	1.50609
TG(16:1_18:3_20:5)_1	Triacylglycerol	0.982848	-1.12611	0.206206	0.538153	0.760842	-1.36194
TG(16:1_18:3_22:6)_1	Triacylglycerol	1.4141	1.14052	-0.482711	-0.793871	-0.738029	-0.540008
TG(16:1_4:0_4:0):(s)_1	Triacylglycerol	-0.480522	1.88701	0.124923	-0.136413	-1.01455	-0.380449
TG(17:0_18:1_18:1)_1	Triacylglycerol	0.837125	-1.07474	-0.990486	-0.616847	0.72162	1.12333
TG(17:0_18:1_18:1)_2	Triacylglycerol	0.650729	-1.1449	-1.37572	0.481554	0.992111	0.396218
TG(17:0_18:1_18:2)_1	Triacylglycerol	0.161408	-0.489498	-1.63702	-0.0544708	1.08782	0.931758
TG(17:0_18:2_18:2)_1	Triacylglycerol	0.0195868	-0.78973	-1.54723	0.558525	1.1277	0.631146
TG(17:1_18:1_18:1)_1	Triacylglycerol	0.0549843	-0.367602	-1.38649	-0.550725	0.895457	1.35438
TG(17:1_18:1_18:2)_1	Triacylglycerol	0.478122	-0.604324	-1.65072	0.723329	1.07592	-0.0223257
TG(17:1_18:1_18:2)_2	Triacylglycerol	-0.0317528	-0.639112	-1.40399	-0.196949	1.13759	1.13421
TG(17:1_18:2_22:5)_1	Triacylglycerol	0.81048	0.837027	-0.527011	-1.77351	0.270844	0.382175
TG(18:0_18:0_18:0)_3	Triacylglycerol	-0.959063	-0.994385	0.501662	0.856556	1.27968	-0.684448
TG(18:0_18:0_18:0)_4	Triacylglycerol	-1.2716	-0.36221	0.559071	0.876151	1.13658	-0.937989
TG(18:0_18:0_18:2)_1	Triacylglycerol	0.241696	-1.15691	-1.32839	0.473375	1.03935	0.730876
TG(18:0_18:1_18:1)_1	Triacylglycerol	0.197119	0.191277	-0.634023	-0.982526	-0.56978	1.79793
TG(18:0_18:1_18:1)_2	Triacylglycerol	-0.345154	-0.853779	-1.21898	0.115014	1.128	1.1749
TG(18:0_18:1_18:1)_3	Triacylglycerol	0.137481	-0.818343	-1.53433	0.275439	0.9761	0.963648
TG(18:0_18:1_18:2)_1	Triacylglycerol	-0.604827	-0.33708	1.9928	-0.680562	-0.091399	-0.27893
TG(18:0_18:1_18:2)_2	Triacylglycerol	0.12397	-0.349863	-1.81653	0.557939	0.469017	1.01547
TG(18:0_18:1_19:1)_1	Triacylglycerol	0.101251	-1.04606	-1.39875	0.555729	1.02043	0.767393
TG(18:0_18:1_20:4)_1	Triacylglycerol	-1.02292	-0.194488	-1.24587	0.617542	1.29631	0.549418
TG(18:0_18:1_22:1)_1	Triacylglycerol	0.208352	-1.065	-0.999822	0.69374	1.49391	-0.331178
TG(18:0_18:2_18:2):(s)_1	Triacylglycerol	0.196572	-1.66823	-0.619426	0.260763	0.75446	1.07586
TG(18:0_18:2_18:2)_1	Triacylglycerol	-0.517694	-0.812265	-1.17942	0.213929	1.12656	1.16888
TG(18:0_18:2_18:2)_2	Triacylglycerol	0.131845	-0.0184059	-0.658302	-1.37211	1.60224	0.314729
TG(18:0_18:4_22:6)_1	Triacylglycerol	1.25273	0.383702	0.233688	0.543509	-1.10524	-1.30838
TG(18:0_19:0_18:2)_1	Triacylglycerol	-0.0133929	-0.567518	-1.1876	-0.55854	1.51551	0.811543
TG(18:0_20:0_18:2)_1	Triacylglycerol	0.260475	-0.241925	-1.81363	0.462557	0.175022	1.1575
TG(18:0_20:4_22:6)_1	Triacylglycerol	-0.286223	-0.209188	-0.480426	1.4499	0.864996	-1.33906
TG(18:0_22:5_22:6)_1	Triacylglycerol	1.00892	0.593546	0.709472	-0.0140763	-1.64196	-0.655896
TG(18:0_23:0_18:2)_1	Triacylglycerol	1.14504	-1.23923	-1.18891	0.171464	0.770792	0.340847
TG(18:1_18:0_17:1)_1	Triacylglycerol	-0.0133043	-1.08387	-1.314	0.642988	0.637337	1.13085
TG(18:1_18:1_18:1)_1	Triacylglycerol	-0.329138	-1.50328	0.976594	-0.44271	0.0840298	1.21451
TG(18:1_18:1_18:2)_1	Triacylglycerol	-0.743123	-0.236482	-1.32547	0.0113079	1.10137	1.1924
TG(18:1_18:1_19:1)_1	Triacylglycerol	-0.238886	-0.740447	-0.944835	0.356253	1.81978	-0.251867
TG(18:1_18:1_20:1)_1	Triacylglycerol	-1.134	-0.95324	-0.249416	0.723067	1.48448	0.12911
TG(18:1_18:1_22:1)_1	Triacylglycerol	-0.494934	-0.901386	-0.907207	0.277736	1.71662	0.309167
TG(18:1_18:1_22:1)_2	Triacylglycerol	0.074814	-1.3094	-1.10163	0.615363	1.18209	0.538771
TG(18:1_18:1_24:1)_1	Triacylglycerol	0.513074	-1.12728	-1.21284	0.0518063	1.34401	0.431234
TG(18:1_18:2_18:2):(s)_1	Triacylglycerol	0.232146	-1.93333	-0.142944	0.501051	0.539369	0.803706
TG(18:1_18:2_18:2):(s)_2	Triacylglycerol	0.255596	-1.8054	-0.451453	0.376532	0.742557	0.882169
TG(18:1_18:2_18:2):(s)_3	Triacylglycerol	1.37956	-1.64984	-0.180756	0.54341	-0.192194	0.0998198
TG(18:1_18:2_18:2):(s)_4	Triacylglycerol	0.519982	-1.81583	-0.431919	0.176755	0.698858	0.852157
TG(18:1_18:2_18:2):(s)_5	Triacylglycerol	0.336962	-1.61264	-0.662256	0.155783	0.548312	1.23384
TG(18:1_18:2_18:2)_2	Triacylglycerol	-0.394696	-0.969903	-1.16644	0.421415	0.790176	1.31945
TG(18:1_18:2_18:3):(s)_1	Triacylglycerol	0.765019	-1.62316	-0.821602	0.328878	0.469893	0.880972
TG(18:1_18:2_18:3)_1	Triacylglycerol	-0.139017	-0.201682	-1.38809	-0.410221	0.541659	1.59735
TG(18:1_18:2_20:3)_1	Triacylglycerol	0.845957	-1.28038	-1.17586	0.864126	0.0286755	0.717488
TG(18:1_18:2_20:3)_2	Triacylglycerol	0.513554	-0.883615	-1.02968	-0.332123	0.0642875	1.66758
TG(18:1_18:2_22:2)_1	Triacylglycerol	0.280903	-0.1761	-0.618252	1.86976	-0.463621	-0.892691
TG(18:1_18:2_24:5)_1	Triacylglycerol	0.324677	0.668013	0.214032	1.05552	-1.73508	-0.527164
TG(18:1_18:3_20:5)_1	Triacylglycerol	0.863519	-1.9424	0.00713369	0.187137	0.276321	0.608285
TG(18:1_19:1_18:2)_2	Triacylglycerol	-0.0392173	-0.851655	-1.39125	0.742856	1.31784	0.221428
TG(18:1_20:1_18:2)_1	Triacylglycerol	-0.408213	-0.782704	-1.23727	0.273428	1.46056	0.694196
TG(18:1_20:1_22:6)_1	Triacylglycerol	0.0269404	0.529688	-0.234838	-1.67372	1.36457	-0.0126387
TG(18:1_20:4_22:6)_1	Triacylglycerol	0.712973	0.611315	0.28986	0.187164	0.189425	-1.99074
TG(18:1_20:5_20:5)_1	Triacylglycerol	0.806672	1.1204	0.320061	-0.728615	-1.56787	0.0493534
TG(18:1_22:1_18:2)_1	Triacylglycerol	-0.359657	-0.513432	-1.29729	0.446038	1.64908	0.0752586
TG(18:1_22:1_18:2)_2	Triacylglycerol	0.290229	-1.34205	-0.980156	0.685587	1.29672	0.0496687
TG(18:1_22:1_18:2)_3	Triacylglycerol	-1.33038	-0.573307	-0.606874	0.72512	1.34737	0.438068
TG(18:1_22:1_18:2)_4	Triacylglycerol	0.402523	-0.524334	-1.33425	-0.684196	1.18051	0.959747
TG(18:1_22:5_22:6)_1	Triacylglycerol	0.8219	1.01746	0.736799	-1.18282	-0.262728	-1.13061
TG(18:1_22:6_22:6)_1	Triacylglycerol	0.754599	1.08464	0.338863	0.034024	-0.518107	-1.69402
TG(18:1_24:0_18:2)_1	Triacylglycerol	-0.679259	-0.96964	-0.992865	0.68862	1.31646	0.636687
TG(18:1_24:1_18:2)_1	Triacylglycerol	-0.411347	-0.957691	-1.12471	0.91067	1.32365	0.259427
TG(18:1_26:1_18:2)_1	Triacylglycerol	0.414027	-1.46226	-0.689608	-0.00810549	1.46059	0.285357
TG(18:1_26:1_18:3)_1	Triacylglycerol	0.386744	-1.7115	-0.691268	0.627777	0.901037	0.487209
TG(18:2_16:3_18:3)_1	Triacylglycerol	-0.290504	-1.73341	0.0236337	0.201287	0.544771	1.25422
TG(18:2_16:3_18:4)_1	Triacylglycerol	-0.227827	-1.55836	-0.626104	0.709711	0.555893	1.14669
TG(18:2_18:0_18:2):(s)_1	Triacylglycerol	0.744863	-1.83898	-0.22631	0.0765868	0.28085	0.962994
TG(18:2_18:0_20:0)_1	Triacylglycerol	0.260475	-0.241925	-1.81363	0.462557	0.175022	1.1575
TG(18:2_18:2_18:2):(s)_1	Triacylglycerol	0.228617	-1.82884	-0.383361	0.410208	0.628429	0.944947
TG(18:2_18:2_18:2):(s)_2	Triacylglycerol	0.333301	-1.87896	-0.296575	0.334439	0.64932	0.858478
TG(18:2_18:2_18:2):(s)_3	Triacylglycerol	0.636588	-1.9045	0.0631069	-0.158984	0.617126	0.746668
TG(18:2_18:2_18:2)_1	Triacylglycerol	-0.186582	-1.26142	-0.958292	0.215077	1.16162	1.0296
TG(18:2_18:2_18:3):(s)_1	Triacylglycerol	0.391652	-1.79807	-0.386543	0.350511	0.333302	1.10914
TG(18:2_18:2_18:3)_1	Triacylglycerol	0.0359357	-1.43553	-0.878135	0.263387	0.821827	1.19251
TG(18:2_18:2_18:4)_1	Triacylglycerol	0.618411	-1.95412	0.0637787	0.520275	0.0281821	0.723476
TG(18:2_18:2_22:7)_1	Triacylglycerol	-0.153796	-0.0221727	-0.295966	-1.26439	-0.075812	1.81214
TG(18:2_18:3_18:3)_1	Triacylglycerol	0.287756	-1.92773	-0.0815242	0.42441	0.354401	0.942692
TG(18:2_18:3_18:3)_2	Triacylglycerol	-0.352311	-1.29757	-0.779593	0.389929	0.599955	1.43959
TG(18:2_18:3_18:4)_1	Triacylglycerol	1.26606	-0.452443	-0.668743	0.25186	0.942469	-1.33921
TG(18:2_18:3_20:3)_1	Triacylglycerol	-0.486575	1.0743	1.22935	-1.1921	-0.803114	0.178145
TG(18:2_18:3_20:5)_1	Triacylglycerol	0.678126	0.726318	0.359054	-0.279705	-1.90479	0.420994
TG(18:2_18:3_21:5)_1	Triacylglycerol	0.798678	-1.13086	-1.42684	0.687055	0.515794	0.556168
TG(18:2_18:3_22:6)_1	Triacylglycerol	1.01478	-0.12337	-0.277854	-1.63008	-0.0850263	1.10155
TG(18:2_20:4_22:6)_1	Triacylglycerol	0.154684	1.42769	0.579583	-0.632355	-0.0464107	-1.48319
TG(18:2_20:4_24:6)_1	Triacylglycerol	0.763618	-1.95244	0.375212	0.632069	0.24583	-0.0642878
TG(18:2_20:5_20:5)_1	Triacylglycerol	1.2657	0.914645	0.346916	-0.679557	-1.29281	-0.554895
TG(18:2_20:5_22:6)_1	Triacylglycerol	1.22806	-0.331271	1.05294	0.0841965	-0.70238	-1.33155
TG(18:2_22:5_22:6)_1	Triacylglycerol	0.757092	1.29124	-1.20652	0.468578	-0.319269	-0.991125
TG(18:2_22:6_22:6)_1	Triacylglycerol	0.714796	1.01074	0.364058	0.05973	-0.359965	-1.78936
TG(18:2_22:6_22:7)_1	Triacylglycerol	-0.347901	0.773536	1.27609	0.25559	-0.399284	-1.55803
TG(18:3_20:1_18:2):(s)_1	Triacylglycerol	0.079783	-1.75335	-0.412653	0.279019	0.765254	1.04195
TG(18:3_20:5_22:6)_1	Triacylglycerol	0.856692	1.22643	0.158887	-1.57736	-0.214538	-0.450107
TG(19:0_18:1_18:2)_1	Triacylglycerol	0.179051	-0.336239	-1.77025	0.120703	1.09622	0.710515
TG(19:0_18:1_18:2)_2	Triacylglycerol	-0.223764	-1.30651	-0.891997	0.339579	1.32699	0.755701
TG(20:0_18:0_18:1)_1	Triacylglycerol	0.789281	-1.15558	-1.36148	0.240592	0.853779	0.633412
TG(20:0_18:2_18:2)_1	Triacylglycerol	-0.529375	-0.986807	-1.08752	0.625751	1.31728	0.660671
TG(20:0_18:2_18:3):(s)_1	Triacylglycerol	-0.0330877	-1.05144	-1.03546	-0.207769	0.978356	1.34939
TG(20:0_18:2_18:3):(s)_2	Triacylglycerol	0.450111	-1.84241	-0.304707	0.17782	0.510089	1.00909
TG(20:0_18:2_22:6)_1	Triacylglycerol	-0.101492	-0.200398	-1.36998	1.01103	1.28754	-0.6267
TG(20:0_22:1_18:2)_1	Triacylglycerol	-0.000954739	-1.28309	-1.08985	0.647805	1.22119	0.504905
TG(20:1_18:2_18:2)_1	Triacylglycerol	-0.501117	-0.542693	-1.36504	0.526288	1.46187	0.420689
TG(20:1_18:2_18:3):(s)_1	Triacylglycerol	0.206111	-1.59526	-0.401682	-0.280029	0.915726	1.15514
TG(20:1_18:2_18:3):(s)_2	Triacylglycerol	-0.104476	-1.58617	-0.637084	0.38132	1.09073	0.855681
TG(20:1_18:2_22:6)_1	Triacylglycerol	-1.1901	0.0313514	-0.567867	1.038	1.33063	-0.64202
TG(20:1_18:2_24:5)_1	Triacylglycerol	-0.980348	-0.0742164	-0.591815	1.80276	0.380598	-0.536982
TG(20:1_30:1_18:2)_1	Triacylglycerol	0.294693	-1.31978	-0.779503	0.525338	1.4968	-0.217547
TG(20:4_16:0_16:0):(s)_1	Triacylglycerol	0.68	-1.70211	-0.665976	0.166336	0.685421	0.836326
TG(20:4_22:6_22:6)_1	Triacylglycerol	1.09192	0.890826	-1.00795	0.422286	-0.048961	-1.34812
TG(20:5_22:6_22:6)_1	Triacylglycerol	0.200876	1.21087	0.897279	0.00626855	-1.09442	-1.22087
TG(20:6_22:2_20:4)_1	Triacylglycerol	0.558872	1.05823	0.769216	-1.34851	0.0374783	-1.07528
TG(21:0_18:1_18:1)_1	Triacylglycerol	0.0162983	-1.40127	-0.945613	0.748463	1.19741	0.384712
TG(21:0_18:1_18:2)_1	Triacylglycerol	-0.14798	-1.34212	-0.914406	0.755848	1.27729	0.371368
TG(21:0_18:2_18:2)_1	Triacylglycerol	0.302491	-1.12786	-1.31244	0.740324	1.13998	0.257505
TG(22:0_18:1_18:2)_1	Triacylglycerol	0.0935514	-0.933681	-1.46143	0.806342	0.419219	1.076
TG(22:1_18:0_18:1)_1	Triacylglycerol	0.790718	-1.0923	-1.23327	-0.239931	0.768676	1.00611
TG(22:1_18:2_18:2)_1	Triacylglycerol	-0.282614	-0.720533	-1.08748	0.594026	1.68253	-0.185936
TG(22:5_22:6_22:6)_1	Triacylglycerol	0.807703	0.97032	-0.104248	0.482426	-0.430839	-1.72536
TG(22:6_18:1_22:4)_1	Triacylglycerol	0.668286	1.02719	-0.0745889	0.164523	-1.86012	0.0747144
TG(22:6_22:6_22:6)_1	Triacylglycerol	0.706571	0.894155	0.539662	0.230731	-0.663221	-1.7079
TG(23:0_18:1_18:1)_1	Triacylglycerol	0.473763	-1.39207	-1.0893	0.465722	1.12131	0.420581
TG(23:0_18:1_18:2)_1	Triacylglycerol	0.302893	-1.47681	-1.00028	0.904968	0.860765	0.408465
TG(23:1_3:0):(s)_1	Triacylglycerol	-1.08	1.77131	-0.0206463	0.345398	-0.334638	-0.681426
TG(23:3_27:0_18:2)_1	Triacylglycerol	1.32086	-1.49672	-0.364507	-0.0587374	0.890888	-0.291783
TG(24:0_18:1_18:1)_1	Triacylglycerol	1.34292	-1.17865	-0.9585	0.57855	-0.407262	0.622939
TG(24:0_18:1_18:1)_2	Triacylglycerol	-0.293709	-1.24427	-1.03166	0.662832	1.10158	0.805227
TG(24:0_18:1_18:2)_1	Triacylglycerol	0.438486	-1.23321	-1.06843	0.548495	1.35746	-0.0427896
TG(24:0_18:1_22:6)_1	Triacylglycerol	0.133722	-1.43207	-0.978394	0.982977	0.939193	0.354569
TG(24:0_18:2_18:2)_1	Triacylglycerol	0.419348	-1.48335	-1.03506	0.911706	0.503335	0.684029
TG(24:0_18:2_18:3)_1	Triacylglycerol	-0.0217704	-1.07083	-1.29165	0.611036	1.2323	0.540911
TG(24:1_18:2_18:2)_1	Triacylglycerol	-0.31819	-0.904673	-1.32899	0.843951	1.12171	0.586196
TG(25:0_18:1_18:2)_1	Triacylglycerol	0.313064	-1.27358	-1.04387	0.492907	1.3902	0.12128
TG(25:0_18:2_18:2)_1	Triacylglycerol	0.277667	-1.4996	-0.94216	0.531313	1.10894	0.523835
TG(26:0_18:1_18:2)_1	Triacylglycerol	0.730363	-1.46486	-1.03473	0.912668	0.269711	0.586846
TG(26:0_18:2_18:2)_1	Triacylglycerol	-0.905095	-0.936759	-0.427254	1.15943	1.31667	-0.20699
TG(26:1_18:2_18:2)_1	Triacylglycerol	0.767478	-1.3717	-1.0334	0.111422	1.14023	0.385972
TG(28:0_18:1_18:2)_1	Triacylglycerol	-0.275839	-1.13747	-1.07242	0.918711	1.23528	0.331736
TG(28:0_18:2_18:2)_1	Triacylglycerol	0.479039	-1.55683	-0.949101	0.50961	0.891342	0.625943
TG(3:0_18:0_18:0)_1	Triacylglycerol	-2.03229	0.43479	0.377743	0.572295	0.345318	0.302145
TG(30:0_18:2_18:2)_1	Triacylglycerol	0.93577	-1.31193	-1.1451	0.68726	0.0483494	0.785653
TG(30:1_18:2_18:2)_1	Triacylglycerol	0.187506	-1.41188	-0.711612	0.907597	1.26003	-0.231639
TG(34:2_20:0)_1	Triacylglycerol	1.43701	-1.30132	-0.803739	-0.258062	0.239285	0.686822
TG(36:1_18:3):(s)_1	Triacylglycerol	0.191989	-1.69614	-0.268352	-0.207859	1.06126	0.919099
TG(36:4_18:0)_1	Triacylglycerol	1.2713	1.00698	0.216725	-0.461223	-0.872065	-1.16172
TG(36:4_18:2)_1	Triacylglycerol	-0.869173	1.52445	-1.23642	0.625207	-0.0192998	-0.0247646
TG(41:3_18:0)_1	Triacylglycerol	-0.0700777	-1.28465	-1.01014	0.810803	1.25631	0.297763
TG(44:4_18:0)_1	Triacylglycerol	-0.0981705	-1.09673	-1.23055	0.660401	1.25635	0.508688
TG(52:2_18:2)_1	Triacylglycerol	-0.867708	-1.2655	-0.474623	0.838522	1.16032	0.608983
TG(52:3_18:2)_1	Triacylglycerol	0.4285	-1.00618	-0.652975	0.525664	1.54681	-0.841819
TG(O-13:0_16:0_3:0)_1	Triacylglycerol	-1.3802	-0.858177	0.90254	-0.350002	0.827577	0.858263
TG(O-13:0_18:0_3:0)_1	Triacylglycerol	-2.03582	0.51549	0.407776	0.410707	0.415949	0.285896
TG(O-15:0_17:0_3:0)_1	Triacylglycerol	-1.99064	0.607144	0.465605	0.500515	0.447759	-0.0303799
TG(O-15:0_18:0_3:0)_1	Triacylglycerol	-1.97767	0.578815	0.520726	0.587081	0.36419	-0.0731438
TG(O-15:0_18:1_3:0)_1	Triacylglycerol	-2.03757	0.50746	0.426105	0.345801	0.412344	0.345861
TG(O-15:2_18:1_3:0)_1	Triacylglycerol	-0.940776	0.851481	-1.28964	0.766302	-0.383572	0.9962
TG(O-15:2_3:0_18:2)_1	Triacylglycerol	-0.0525967	0.0761329	-1.91076	0.324205	0.864539	0.698485
TG(O-17:0_18:0_3:0)_1	Triacylglycerol	1.02935	1.08541	-1.17473	-0.0108407	0.224808	-1.15399
TG(O-18:0_18:1_18:2)_1	Triacylglycerol	0.845793	-1.69645	-0.438259	0.663215	0.850908	-0.225206
TG(O-18:0_18:2_18:2)_1	Triacylglycerol	0.927188	-1.59985	-0.426688	0.629285	0.90296	-0.432893
TG(O-20:1_18:1_18:2)_1	Triacylglycerol	0.875112	-1.52709	-0.541076	0.716897	0.938832	-0.462678
TG(O-22:1_16:0_18:2)_1	Triacylglycerol	0.194362	-0.893373	-1.34562	0.896874	1.24109	-0.093335
TG(O-22:1_18:1_20:4)_1	Triacylglycerol	1.63939	-0.706215	-0.589693	-0.773714	0.837506	-0.407275
TG(O-36:0_22:6)_1	Triacylglycerol	1.11502	-0.575384	-1.42485	1.03492	-0.470578	0.320873
